# Out-of-the-box bioinformatics capabilities of large language models (LLMs)

**DOI:** 10.1101/2025.08.22.671610

**Authors:** Varsha Rajesh, Geoffrey H. Siwo

## Abstract

Large Language Models (LLMs), AI agents and co-scientists promise to accelerate scientific discovery across fields ranging from chemistry to biology. Bioinformatics- the analysis of DNA, RNA and protein sequences plays a crucial role in biological research and is especially amenable to AI-driven automation given its computational nature. Here, we assess the bioinformatics capabilities of three popular general-purpose LLMs on a set of tasks covering basic analytical questions that include code writing and multi-step reasoning in the domain. Utilizing questions from Rosalind, a bioinformatics educational platform, we compare the performance of the LLMs vs. humans on 104 questions undertaken by 110 to 68,760 individuals globally. GPT-3.5 provided correct answers for 59/104 (58%) questions, while Llama-3-70B and GPT-4o answered 49/104 (47%) correctly. GPT-3.5 was the best performing in most categories, followed by Llama-3-70B and then GPT-4o. 71% of the questions were correctly answered by at least one LLM. The best performing categories included DNA analysis, while the worst performing were sequence alignment/comparative genomics and genome assembly. Overall, LLMs performance mirrored that of humans with lower performance in tasks in which humans had low performance and vice versa. However, LLMs also failed in some instances where most humans were correct and, in a few cases, LLMs excelled where most humans failed. To the best of our knowledge, this presents the first assessment of general purpose LLMs on basic bioinformatics tasks in distinct areas relative to the performance of hundreds to thousands of humans. LLMs provide correct answers to several questions that require use of biological knowledge, reasoning, statistical analysis and computer code.
