## Supplementary Table 1 for "Out-of-the-box bioinformatics capabilities of large language models (LLMs)"

### Sheet: Sheet1
ID	Title	Solved By	Correct Ratio	GPT 3.5 Response	Llama 3 Response	GPT 4.0 Response	All Correct	All Incorrect	GPT3.5 and Llama correct, 4.0 incorrect	GPT 3.5 and 4.0 correct, llama incorrect	Llama and GPT 4.0 correct	Only GPT 3.5	Only Llama 3 (70b)	Only GPT4.0	category	Column 1
CONS	Consensus and Profile	15250	0.461	correct	correct	correct	1								combinatorics and probability
PERM	Enumerating Gene Orders	13338	0.637	correct	correct	correct	1								combinatorics and probability
ORF	Open Reading Frames	7780	0.454	incorrect	incorrect	incorrect		1							combinatorics and probability
LEXF	Enumerating k-mers Lexicographically	7421	0.664	correct	correct	correct	1								combinatorics and probability
TRAN	Transitions and Transversions	5390	0.891	incorrect	correct	incorrect							1		combinatorics and probability
PPER	Partial Permutations	5049	0.788	correct	incorrect	correct				1					combinatorics and probability
PROB	Introduction to Random Strings	4994	0.833	incorrect	incorrect	incorrect		1							combinatorics and probability
SIGN	Enumerating Oriented Gene Orderings	4750	0.628	incorrect	correct	correct					1				combinatorics and probability
KMER	k-Mer Composition	3417	0.633	incorrect	incorrect	incorrect		1							combinatorics and probability
LGIS	Longest Increasing Subsequence	3393	0.493	correct	correct	correct	1								combinatorics and probability
SSET	Counting Subsets	2878	0.712	correct	correct	correct	1								combinatorics and probability
SETO	Introduction to Set Operations	2204	0.624	correct	correct	correct	1								combinatorics and probability
CUNR	Counting Unrooted Binary Trees	434	0.626	correct	correct	incorrect			1						combinatorics and probability
DNA	Counting DNA Nucleotides	68760	0.574	correct	correct	correct	1								DNA analysis
RNA	Transcribing DNA into RNA	61326	0.858	correct	correct	correct	1								DNA analysis
REVC	Complementing a Strand of DNA	55617	0.752	correct	correct	correct	1								DNA analysis
HAMM	Counting Point Mutations	35699	0.909	correct	correct	incorrect			1						DNA analysis
GC	Computing GC Content	31830	0.475	correct	correct	correct	1								DNA analysis
SUBS	Finding a Motif in DNA	28270	0.718	correct	correct	incorrect			1						DNA analysis
SSEQ	Finding a Spliced Motif	5421	0.67	correct	incorrect	incorrect						1			DNA analysis
IPRB	Mendel's First Law	21220	0.696	correct	correct	incorrect			1					1	genetic inheritance and population genetics	gpt3.5 - 6/11
IEV	Calculating Expected Offspring	11931	0.795	correct	correct	correct	1								genetic inheritance and population genetics	gpt4 - 6/11
LIA	Independent Alleles	6546	0.667	correct	correct	correct	1								genetic inheritance and population genetics	llama3 - 5/11
INDC	Independent Segregation of Chromosomes	940	0.563	incorrect	incorrect	incorrect		1							genetic inheritance and population genetics
AFRQ	Counting Disease Carriers	792	0.912	incorrect	correct	correct					1				genetic inheritance and population genetics
SEXL	Sex-Linked Inheritance	593	0.818	correct	incorrect	correct				1					genetic inheritance and population genetics
WFMD	The Wright-Fisher Model of Genetic Drift	470	0.704	correct	correct	incorrect			1						genetic inheritance and population genetics
EBIN	Wright-Fisher's Expected Behavior	393	0.732	correct	correct	correct	1								genetic inheritance and population genetics
FOUN	The Founder Effect and Genetic Drift	375	0.807	incorrect	incorrect	incorrect		1							genetic inheritance and population genetics
MEND	Inferring Genotype from a Pedigree	363	0.863	incorrect	incorrect	incorrect		1							genetic inheritance and population genetics
PDST	Creating a Distance Matrix	2552	0.73	correct	incorrect	incorrect						1			genome analysis/computational biology
REAR	Reversal Distance	1193	0.448	incorrect	incorrect	incorrect		1							genome analysis/computational biology
CONV	Comparing Spectra with the Spectral Convolution	1114	0.774	incorrect	incorrect	correct								1	genome analysis/computational biology
SORT	Sorting by Reversals	901	0.498	incorrect	correct	incorrect							1		genome analysis/computational biology
LING	Linguistic Complexity of a Genome	264	0.732	correct	correct	correct	1		1						genome analysis/computational biology
CSET	Fixing an Inconsistent Character Set	178	0.585	incorrect	incorrect	incorrect		1							genome analysis/computational biology
OSYM	Isolating Symbols in Alignments	178	0.802	incorrect	incorrect	incorrect		1							genome analysis/computational biology
GRPH	Overlap Graphs	12288	0.483	correct	incorrect	correct				1					genome assembly and graph algorithms
LONG	Genome Assembly as Shortest Superstring	3779	0.501	correct	correct	correct	1								genome assembly and graph algorithms
CORR	Error Correction in Reads	2315	0.488	incorrect	incorrect	incorrect		1							genome assembly and graph algorithms
DBRU	Constructing a De Bruijn Graph	1151	0.603	incorrect	incorrect	incorrect		1							genome assembly and graph algorithms
PCOV	Genome Assembly with Perfect Coverage	825	0.771	correct	incorrect	incorrect						1			genome assembly and graph algorithms
GASM	Genome Assembly Using Reads	465	0.695	incorrect	incorrect	incorrect		1							genome assembly and graph algorithms
SUFF	Encoding Suffix Trees	418	0.549	incorrect	incorrect	incorrect		1							genome assembly and graph algorithms
ASMQ	Assessing Assembly Quality with N50 and N75	372	0.75	correct	incorrect	correct				1					genome assembly and graph algorithms
GREP	Genome Assembly with Perfect Coverage and Repeats	284	0.627	incorrect	incorrect	incorrect		1							genome assembly and graph algorithms
LCSM	Finding a Shared Motif	10887	0.656	incorrect	incorrect	incorrect		1							motif finding & pattern matching
REVP	Locating Restriction Sites	8259	0.444	correct	incorrect	incorrect						1			motif finding & pattern matching
MPRT	Finding a Protein Motif	6380	0.432	incorrect	incorrect	incorrect		1							motif finding & pattern matching
LCSQ	Finding a Shared Spliced Motif	2493	0.5	correct	correct	correct	1								motif finding & pattern matching
RSTR	Matching Random Motifs	1992	0.872	incorrect	incorrect	correct								1	motif finding & pattern matching
TRIE	Introduction to Pattern Matching	1373	0.658	correct	correct	correct	1								motif finding & pattern matching
SCSP	Interleaving Two Motifs	1130	0.688	correct	correct	correct	1								motif finding & pattern matching
LREP	Finding the Longest Multiple Repeat	612	0.614	correct	correct	correct	1								motif finding & pattern matching
ITWV	Finding Disjoint Motifs in a Gene	469	0.584	incorrect	incorrect	incorrect		1							motif finding & pattern matching
SIMS	Finding a Motif with Modifications	297	0.626	incorrect	incorrect	incorrect		1							motif finding & pattern matching
MREP	Identifying Maximal Repeats	233	0.535	incorrect	incorrect	incorrect		1							motif finding and pattern matching
KSIM	Finding All Similar Motifs	110	0.252	incorrect	correct	incorrect							1		motif finding and pattern matching
TREE	Completing a Tree	4302	0.583	correct	correct	correct	1								phylogenetics
INOD	Counting Phylogenetic Ancestors	3138	0.799	correct	correct	correct	1								phylogenetics
NWCK	Distances in Trees	1158	0.492	correct	correct	correct	1								phylogenetics
NKEW	Newick Format with Edge Weights	724	0.701	correct	correct	correct	1								phylogenetics
CTBL	Creating a Character Table	662	0.56	correct	incorrect	incorrect						1			phylogenetics
CSTR	Creating a Character Table from Genetic Strings	434	0.693	incorrect	incorrect	correct								1	phylogenetics
QRT	Quartets	328	0.386	incorrect	incorrect	incorrect		1							phylogenetics
ROOT	Counting Rooted Binary Trees	327	0.724	incorrect	correct	correct					1				phylogenetics
CNTQ	Counting Quartets	243	0.597	correct	correct	incorrect			1						phylogenetics
EUBT	Enumerating Unrooted Binary Trees	229	0.557	correct	correct	incorrect			1						phylogenetics
SPTD	Phylogeny Comparison with Split Distance	229	0.667	incorrect	incorrect	incorrect		1							phylogenetics
CHBP	Character-Based Phylogeny	228	0.357	correct	incorrect	incorrect						1			phylogenetics
ALPH	Alignment-Based Phylogeny	157	0.378	incorrect	incorrect	correct								1	phylogenetics
QRTD	Quartet Distance	112	0.401	correct	correct	incorrect			1						phylogenetics
FIB	Rabbits and Recurrence Relations	32397	0.676	correct	correct	correct	1								Unassigned
FIBD	Mortal Fibonacci Rabbits	13255	0.475	correct	correct	correct	1								Unassigned
PRTM	Calculating Protein Mass	13211	0.794	correct	correct	correct	1								Unassigned
EVAL	Expected Number of Restriction Sites	1479	0.821	correct	incorrect	incorrect						1			restriction mapping & enzymes
PDPL	Creating a Restriction Map	313	0.592	correct	incorrect	correct				1					restriction mapping & enzymes
PROT	Translating RNA into Protein	28203	0.67	incorrect	incorrect	correct									RNA and protein translation
MRNA	Inferring mRNA from Protein	10234	0.635	correct	correct	correct	1								RNA and protein translation
SPLC	RNA Splicing	9371	0.653	correct	incorrect	incorrect						1			RNA and protein translation
PMCH	Perfect Matchings and RNA Secondary Structures	3796	0.69	correct	correct	correct	1								RNA and protein translation
ASPC	Introduction to Alternative Splicing	1835	0.664	correct	incorrect	correct				1					RNA and protein translation
MMCH	Maximum Matchings and RNA Secondary Structures	1787	0.418	incorrect	incorrect	correct									RNA and protein translation
SPEC	Inferring Protein from Spectrum	1748	0.728	incorrect	incorrect	incorrect		1							RNA and protein translation
CAT	Catalan Numbers and RNA Secondary Structures	1542	0.432	correct	correct	correct	1								RNA and protein translation
MOTZ	Motzkin Numbers and RNA Secondary Structures	960	0.683	incorrect	incorrect	incorrect		1							RNA and protein translation
FULL	Inferring Peptide from Full Spectrum	811	0.668	correct	incorrect	incorrect						1			RNA and protein translation
RNAS	Wobble Bonding and RNA Secondary Structures	655	0.822	correct	incorrect	incorrect						1			RNA and protein translation
PRSM	Matching a Spectrum to a Protein	592	0.538	incorrect	incorrect	correct								1	RNA and protein translation
SGRA	Using the Spectrum Graph to Infer Peptides	532	0.645	correct	correct	incorrect			1						RNA and protein translation
KMP	Speeding Up Motif Finding	2716	0.47	incorrect	incorrect	incorrect		1							sequence alignment and comparative genomics
EDIT	Edit Distance	1802	0.557	correct	correct	correct	1								sequence alignment and comparative genomics
EDTA	Edit Distance Alignment	1229	0.457	correct	incorrect	correct				1					sequence alignment and comparative genomics
GLOB	Global Alignment with Scoring Matrix	871	0.661	correct	incorrect	correct				1					sequence alignment and comparative genomics
LOCA	Local Alignment with Scoring Matrix	555	0.466	incorrect	incorrect	incorrect		1							sequence alignment and comparative genomics
GCON	Global Alignment with Constant Gap Penalty	496	0.394	incorrect	correct	incorrect							1		sequence alignment and comparative genomics
CTEA	Counting Optimal Alignments	463	0.55	correct	correct	incorrect			1						sequence alignment and comparative genomics
GAFF	Global Alignment with Scoring Matrix and Affine Gap Penalty	406	0.384	correct	correct	correct	1								sequence alignment and comparative genomics
MULT	Multiple Alignment	291	0.329	incorrect	incorrect	incorrect		1							sequence alignment and comparative genomics
MGAP	Maximizing the Gap Symbols of an Optimal Alignment	275	0.574	incorrect	incorrect	incorrect		1							sequence alignment and comparative genomics
SMGB	Semiglobal Alignment	269	0.427	incorrect	incorrect	incorrect		1							sequence alignment and comparative genomics
OAP	Overlap Alignment	245	0.582	incorrect	incorrect	incorrect		1							sequence alignment and comparative genomics
LAFF	Local Alignment with Affine Gap Penalty	243	0.357	incorrect	correct	incorrect							1		sequence alignment and comparative genomics
RSUB	Identifying Reversing Substitutions	132	0.481	incorrect	incorrect	incorrect		1							sequence alignment and comparative genomics
					49	49	31	30	11	8	3	10	5	6
								103
		Best Performing Categories:
		DNA analysis: GPT-3.5 (100%), Llama 3 (85.7%), GPT-4.0 (57.1%)
		Population dynamics: All models scored 100%
		Restriction mapping & enzymes: GPT-3.5 (100%), GPT-4.0 (50%), Llama 3 (0%)
		Moderate Performance:
		Phylogenetics: GPT-3.5 (64.3%), Llama 3 (57.1%), GPT-4.0 (50%)
		Combinatorics and probability: GPT-3.5 (61.5%), Llama 3 (69.2%), GPT-4.0 (61.5%)
		RNA and protein translation: GPT-3.5 (61.5%), GPT-4.0 (53.8%), Llama 3 (30.8%)
		Lower Performing Categories:
		Genome assembly and graph algorithms: GPT-3.5 (44.4%), GPT-4.0 (33.3%), Llama 3 (11.1%)
		Sequence alignment and comparative genomics: GPT-3.5 (35.7%), Llama 3 (35.7%), GPT-4.0 (28.6%)
		Genome analysis/computational biology: All models at 28.6%
		Motif finding and pattern matching: GPT-3.5 (0%), Llama 3 (50%), GPT-4.0 (0%)
